# Targeted degradation of pathologic tau aggregates via AUTOTAC ameliorates tauopathy

**DOI:** 10.1101/2025.09.10.675324

**Authors:** Jihoon Lee, Su Bin Kim, Hye Yeon Kim, Gee Eun Lee, Dong Won Lee, Eun Hye Jung, Ji Su Lee, Eun Hye Cho, Hong-Beom Park, Da-ha Park, Soon Chul Kwon, Jeong Eun Noh, Hyo Sun Cha, Hans Jin-young Oh, Seung Hoon Lee, Nataša Šterbenc, Cheol Yong Choi, Min Jae Lee, Hyung Min Chi, Young Ho Suh, Kea Joo Lee, Do Hyun Han, Ki Woon Sung, Darja Pavlin, Sung Tae Kim, Chang Hoon Ji, Maja Zakošek Pipan, Yong Tae Kwon

**Affiliations:** Cellular Degradation Biology Center and Department of Biomedical Sciences, College of Medicine, Seoul National University, Seoul 03080, Republic of Korea; AUTOTAC Bio Inc., 225 Gasan digital 1-ro, Seoul, Republic of Korea; Department of Transdisciplinary Medicine, Seoul National University Hospital, 71 Daehakro, Seoul, Republic of Korea; Neuroscience Research Institute, Medical Research Center, Seoul National University, Seoul 03080, Republic of Korea; Neural Circuits Group, Korea Brain Research Institute (KBRI), Daegu 41062, Republic of Korea; Department of Biological Sciences, Sungkyunkwan University, Suwon 16419, Republic of Korea; SGC-UNC, University of North Carolina at Chapel Hill, North Carolina 27599, United States; Department of Chemistry, Pohang University of Science and Technology, Pohang 37673, Republic of Korea; Clinic for Reproduction and Large Animals, Veterinary Faculty, University of Ljubljana, Gerbičeva 60, 1000 Ljubljana, Slovenia; Ischemic/Hypoxic Disease Institute, Medical Research Center, Seoul National University, Seoul 03080, Republic of Korea; Convergence Dementia Research Center, Seoul National University Medical Research Center, Seoul 03080, Republic of Korea; Duke Center for Neurodegeneration Research, Department of Pharmacology and Cancer Biology, Duke Universiry, Durham, United States; Clinic for Small Animals, Veterinary Faculty, University of Ljubljana, Gerbičeva 60, 1000 Ljubljana, Slovenia; Thermo Fisher Scientific, Suseo Office Building 281, Seoul 06349, Republic of Korea

## Abstract

The pathogenesis of tauopathies including Alzheimer’s disease (AD) and progressive supranuclear palsy (PSP) involves the misfolding and aggregation of tau. Here, we employed AUTOTAC to induce the lysosomal degradation of intraneuronal tau aggregates. ATB2005A is a 734-Da chimera that simultaneously binds β-sheet-rich tau aggregates and the autophagic receptor p62/SQSTM1, leading to autophagosomal sequestration and lysosomal co-degradation. In mouse models of tauopathies, orally administered ATB2005A lowered intraneuronal tau aggregates and exerted the therapeutic efficacy in neuroinflammation as well as cognition, behavior, and muscle movements. A Phase 2 clinical trial (U34401-4/2023/14) with companion dogs carrying canine cognitive dysfunction (CCD) demonstrated the efficacy of ATB2005A, as a veterinary medicine, to reverse the disease progression. ATB2005A is under Phase 1 clinical trial with human participants in Korea (202300697). These results validate AUTOTAC as a versatile platform for developing therapeutics to eradicate toxic protein aggregates in a wide range of proteinopathies.
