## Supplementary Tables for "Targeted degradation of pathologic tau aggregates via AUTOTAC ameliorates tauopathy"

### Sheet: Index
Index
Supplementary Table 1	Pharmacokinetics (PK) of ATB2005A
Supplementary Table 2	Good Laboratory Practice (GLP) toxicity studies of ATB2005A
Supplementary Table 3	Particaipant dog information
Supplementary Table 4	Canine plasma biochemistry

### Sheet: Sup. Table 1
Supplementary Table 1
ATB2005A	Mouse (ICR)		Rat (SD)		Dog (beagle)
	IV	PO	IV	PO	IV	PO
Dose (mpk)	1	10	1	10	1	10
Tmax (h)	0.08	0.5	0.08	1	0.08	4
T1/2 (h)	2.14	5.33	4.01	8.23	11.16	10.08
Cmax (ng/ml)	309.06	349.14	184.27	42.19	147.45	85.22
AUClast (h*ng/ml)	385.97	844.5	171.32	245.7	310.22	1171.6
Vz_pred (L/kg)	7.48	88.41	26.65	226.88	40.1	175.54
Cl_pred (L/h/kg)	2.42	11.49	4.62	21.1	2.58	13.42
Bioavailability (%)		20.99		24.19		38.45

### Sheet: Sup. Table 2
Supplementary Table 2
Acute tox. (mouse)	PO: NOAEL > 100 mg/kg
2-week repeat tox. (mouse)	PO: NOAEL : 200 mg/kg
4-week repeat tox. (dog)	PO: NOAEL : 500 mg/kg (top dose)
4-week repeat tox. (rat)	PO: NOAEL : 240 mg/kg (top dose)
In vitro AMES	Negative
Respiratory System	Negative
Central Nervous System	Negative
In vitro hERG	IC50 < 0.1 uM
In vivo dog telemetry	PO: Negative at top dose (100 mg/kg)

### Sheet: Suple Table 3
	Supplementary Table 3
	Placebo-treated group							ATB2005A-treated group
	Number	Breed	Weight	Castrated/ Intact	Sex	Age		Number	Breed	Weight	Castrated/ Intact	Sex	Age
	2	Boston Terrier	10 kg	C	F	14.5		1	French Bulldog	10 kg	I	M	13.5
	3	Bernese Mountain Dog	28 kg	I	M	14		4	Whippet	12.5 kg	I	M	15
	5	Whippet	11.5 kg	C	F	12		6	Poodle	5.5 kg	I	F	15
	7	Coton de Tulear	5 kg	I	M	13		8	Whippet	11.5 kg	C	F	15
	11	Staffordshire Bull Terrier	13.5 kg	C	F	11.5		9	German Shepherd	35 kg	C	F	11.5
	13	Labrador Retriever	22 kg	C	F	12.5		10	Staffordshire Bull Terrier	15 kg	I	M	10.5
	15	English Pointer	21 kg	C	F	13		12	Bull Terrier	17.5 kg	I	F	10
	17	American Pit Bull Terrier	16.5 kg	I	M	10.5		14	Golden Retriever	21.5 kg	C	M	12
	19	West Highland White Terrier	7 kg	C	F	16		16	West Highland White Terrier	8 kg	C	M	13.5
	21	American Pit Bull Terrier	19.5 kg	I	F	12		20	Staffordshire Bull Terrier	14 kg	C	F	10.5
	22	English Pointer	27 kg	I	M	13.5		23	Cane Corso	35 kg	C	M	13
	24	West Highland White Terrier	7 kg	I	M	15.5		25	Bull Terrier	18 kg	C	M	12
	27	Golden Retriever	23.5 kg	I	M	14		26	Staffordshire Bull Terrier	16.5 kg	I	M	13.5
	29	Mix breed	19 kg	C	F	14		28	Bull Terrier	25 kg	I	F	11.5
	30	Jack Russell Terrier	6.5 kg	C	F	13		31	Mix Breed	18 kg	I	M	16
	32	Mix breed	16.5 kg	I	M	15		33	English Pointer	26 kg	I	M	11

### Sheet: Supple Table 4
	Supplementary Table 4
			WBC		Ht		PLT		Urea		Krea		ALT		AST		AF		TP		ALB		BIL		GGT		USG		UPC
	Number	Breed	First visit	After treatment	First visit	After treatment	First visit	After treatment	First visit	After treatment	First visit	After treatment	First visit	After treatment	First visit	After treatment	First visit	After treatment	First visit	After treatment	First visit	After treatment	First visit	After treatment	First visit	After treatment	First visit	After treatment	First visit	After treatment
	1	French Bulldog	5.21	5.33	0.39	0.39	149	151	4.21	4.23	49.33	48.52	39.13	40.16	26.33	26.74	143.12	144.22	58.13	55.74	N/A	N/A	N/A	N/A	N/A	N/A	N/A	N/A	N/A	N/A
	2	Boston Terrier	6.24	6.05	0.43	0.49	281	277	5.85	5.82	73.35	78.21	63.96	63.96	25.75	25.77	26.19	26.23	61.67	61.06	22.89	22.92	<2,61	<2,61	<8	<8	1.025	1.021	0.199	0.204
	3	Bernese Mountain Dog	7.24	7.32	0.49	0.49	322	333	8.59	8.6	63.23	69.93	59.14	59.14	29.44	29.61	25.72	25.74	64.93	65.2	26.92	26.41	<2,61	<2,61	<8	<8	1.032	1.029	0.2	0.205
	4	Whippet	6.05	6.31	0.45	0.48	299	374	6.06	6.06	60.99	58.74	55.2	55.3	30.56	30.6	31.92	32.33	63.03	63.15	36.51	37.55	<2,61	<2,61	<8	<8	1.035	1.019	0.201	0.197
	5	Whippet	4.38	4.33	0.57	0.5	242	249	4.97	5.03	98.37	101.12	42.04	42.07	16.17	16.42	22.04	22.51	55.68	55.52	33.61	34.19	<2,61	<2,61	9	9	1.027	1.131	0.015	0.023
	6	Poodle	6.24	6.22	0.38	0.41	300	305	10.06	9.68	98.97	99.41	126.09	129.42	68.41	68.04	59.13	60.13	69.24	68.49	33.39	34.08	<2,61	<2,61	<8	<8	1.009	1.012	0.432	0.351
	7	Coton de Tulear	14.79	11.23	0.46	0.46	528	528	16.41	17.42	93.76	91.02	87.33	87.33	43.94	43.65	31.7	31.71	63.33	63.51	30.2	30.27	<2,61	<2,61	15	17	1.032	1.032	0.66	0.524
	8	Whippet	11.27	11.02	0.52	0.56	557	524	7.53	7.98	103.04	105.24	97.73	97.77	33.01	33.27	89.23	89.2	71.23	71.34	33.89	34.06	<2,61	<2,61	10	12	1.027	1.022	0.764	0.699
	9	German Shepherd	8.35	8.3	0.53	0.53	437	431	10.84	11.26	84.3	93.24	140.99	140.98	47.83	48.03	25.38	25.22	66.68	67.16	34.11	34.18	<2,61	<2,61	<8	<8	1.019	1.018	0.255	0.271
	10	Staffordshire Bull Terrier	12.62	13.31	0.47	0.42	406	397	8.74	8.66	48.71	48.62	98.42	98.27	65.12	65.28	23.41	24.05	70.15	70.21	33.05	30.18	<2,61	<2,61	16	9	1.022	1.027	0.421	0.398
	11	Staffordshire Bull Terrier	4.97	4.74	0.47	0.47	149	152	9.02	9	97.23	99.04	198.23	201.45	43.06	43.01	163.12	159.78	57.88	56.99	29.74	29.77	<2,61	<2,61	<8	<8	1.034	1.03	0.641	0.589
	12	Bull Terrier	6.13	7.24	0.56	0.57	276	263	4.31	4.29	112.7	111.49	35.87	36.14	50.94	50.99	67.84	68.04	60.01	60.18	28.16	28.74	<2,61	<2,61	<8	<8	1.031	1.011	0.222	0.199
	13	Labrador Retriever	4.81	4.01	0.52	0.42	508	511	11.17	12.41	69.21	69.35	464.63	466.82	55.85	55.24	171.98	171.98	67.8	67.92	39.21	39.26	2.61	2.61	22	20	1.045	1.04	0.357	0.357
	14	Golden Retriever	7.16	6.32	0.52	0.39	644	601	10.4	10.62	69.46	69.81	102.13	102.94	34.72	34.75	33.01	33.16	61.28	61.29	35.88	35.89	<2,61	<2,61	<8	<8	1.022	1.029	0.189	0.143
	15	English Pointer	5.24	5.24	0.55	0.54	415	463	8.47	8.44	173.21	182.12	67.81	67.54	30	30.15	20.74	20.99	53.99	54.16	32.16	32.18	<2,61	<2,61	<8	<8	1.041	1.03	0.297	0.311
	16	West Highland White Terrier	12.9	11.1	0.51	0.51	391	377	12.78	13.01	192.01	186.33	68.33	68.64	28.74	28.99	26.71	26.79	70.51	70.58	30.94	29.78	<2,61	<2,61	<8	<8	1.027	1.044	0.346	0.361
	17	American Pit Bull Terrier	13.01	12.94	0.48	0.47	389	369	6.37	6.29	45.38	42.27	413.62	422.85	59.93	60.41	60.74	61.18	69.88	67.48	28.55	28.67	<2,61	<2,61	<8	<8	1.031	1.029	0.712	0.633
	19	West Highland White Terrier	10.31	9.98	0.49	0.44	307	345	3.21	3.22	101.3	100.91	106.31	105.79	31.02	31.07	26.33	28.66	66.13	70.02	54.37	3.5	3.1	3.2	15	17	1.019	1.019	0.772	0.799
	20	Staffordshire Bull Terrier	5.5	5.5	0.48	0.47	181	163	12.5	12.41	141	140.63	94	94.16	29	29	25	25	58	58.09	29	29.12	3.4	<2,61	<8	<8	1.04	1.034	0.197	0.165
	21	American Pit Bull Terrier	4.64	4.91	0.53	0.54	232	247	14.64	15.01	186.42	186.23	68.71	68.77	20.89	20.96	25.23	25.61	58.04	58.11	31.06	31.24	<2,61	<2,61	<8	<8	1.022	1.022	0.263	0.277
	22	Labrador Retriever	4.6	4.2	0.48	0.41	242	204	12.09	12.04	167.17	166.94	76.96	76.43	24.52	24.61	24.98	24.15	56.88	57.04	31.7	31.73	<2,61	<2,61	<8	<8	1.024	1.024	0.1942	0.1942
	23	Cane Corso	4.78	5.01	0.44	0.42	221	221	14.52	13.97	169.48	169.75	82.01	82.24	24.38	25	27.45	27.31	57.72	57.91	30.55	30.57	<2,61	<2,61	<8	<8	1.027	1.027	0.194	0.194
	24	West Highland White Terrier	6.3	6.27	0.48	0.51	197	301	4.61	4.55	83.26	88.47	91.23	91.42	67.6	66.93	97.05	96.33	60.23	60.49	28.41	30.19	3.1	3	20	19	1.031	1.039	0.333	0.375
	25	Bull Terrier	5.99	6.02	0.49	0.42	334	299	4.31	4.27	71.29	71.01	128.04	128.95	23.38	23.55	58.14	58.42	73.25	73.61	27.35	27.38	<2,61	<2,61	<8	<8	1.022	1.028	0.601	0.603
	26	Staffordshire Bull Terrier	8.83	7.94	0.48	0.47	523	520	5.35	5.41	66.76	65.99	239.24	240.03	32.37	32.38	54.73	54.24	71.95	72.06	27.28	27.21	<2,61	<2,61	<8	<8	1.016	1.016	0.9077	0.912
	27	Golden Retriever	8.15	10.13	0.46	0.49	418	401	6.34	6.47	70.79	73.24	738.57	799.52	94.15	94.52	68.09	68.01	27.11	27.18	89.63	89.6	<2,61	<2,61	<8	<8	1.018	1.018	0.888	0.781
	28	Bull Terrier	5.81	9.71	0.56	0.55	342	322	6.23	6.27	78.36	78.03	106.34	117.13	23.98	23.99	26.74	26.99	39.51	40.16	26.18	26.22	3.4	3.3	16	9	1.026	1.016	0.251	0.244
	29	Mix breed	6.63	6.36	0.48	0.52	358	367	9.73	10.01	112.5	112.67	83.31	94.02	27.69	27.84	24.45	25.04	71.81	71.19	35.38	35.49	<2,61	<2,61	<8	<8	1.031	1.025	0.201	0.215
	30	Jack Russell Terrier	8.03	8	0.39	0.37	418	432	7.96	8.09	89.53	89.94	73.4	71.19	21.62	21.94	45.9	50.33	72.33	72.64	34.49	34.63	<2,61	<2,61	<8	<8	1.036	1.018	0.2	0.1931
	31	Mix breed	6.42	6.88	0.46	0.39	317	304	7.99	8.21	78	77.91	126.01	126	33	33.61	49	51.71	72.2	72.18	34.3	34.33	<2,61	<2,61	<8	<8	1.044	1.044	0.1286	0.136
	32	Mix breed	6.1	5.42	0.43	0.42	321	320	4.82	4.53	95.03	95.63	257.61	257.5	33.56	33.69	95.81	98.77	70.04	70.24	32.99	33.19	<2,61	<2,61	<8	<8	1.028	1.028	0.1939	0.166
	33	Labrador Retriever	5.29	5.02	0.37	0.41	164	178	9.11	8.74	101.47	101.24	131.44	131.98	34.52	35.94	127.13	127.94	59.91	60.03	37.18	37.41	<2,61	<2,61	<8	<8	1.024	1.037	0.421	0.465
		For canine patients #1, #17, and #32, the second measurement is from the third visit due to euthanasia
